# Downregulation of stromal syntenin sustains AML development

**DOI:** 10.1101/2023.02.15.527799

**Authors:** Raphael Leblanc, Rania Ghossoub, Armelle Goubard, Rémy Castellano, Joanna Fares, Luc Camoin, Stephane Audebert, Marielle Balzano, Berna Bou-Tayeh, Cyril Fauriat, Norbert Vey, Jean-Paul Borg, Yves Collette, Michel Aurrand-Lions, Guido David, Pascale Zimmermann

## Abstract

The crosstalk between cancer and stromal cells plays a critical role in tumor progression. Syntenin is a small scaffold protein involved in the regulation of intercellular communication that is emerging as a target for cancer therapy. Here, we show that certain aggressive forms of acute myeloid leukemia (AML) reduce the expression of syntenin in bone marrow stromal cells (BMSC), stromal syntenin deficiency, in turn, generating a pro-tumoral microenvironment. From serial transplantations in mice and co-culture experiments, we conclude that syntenin-deficient BMSC stimulate AML aggressiveness by promoting AML cell survival and protein synthesis. This pro-tumoral activity is supported by increased expression of endoglin, a classical marker of BMSC, which *in trans* stimulates AML translational activity. In short, our study reveals a vicious signaling loop potentially at the heart of AML-stroma crosstalk and unsuspected tumor-suppressive effects of syntenin that need to be considered during systemic targeting of syntenin in cancer therapy.
