## Supplementary material for "Downregulation of stromal syntenin sustains AML development": Table S4

### Sheet: Feuil1
Species	Primers	Forward (Fw) / Reverse (Rv)	Sequence 5'-3'
Human	SDCBP	Fw	AAGGTGCTCAAACAGGCTTT
		Rv	AAACCAACATGTCCAGTGCT
	GAPDH	Fw	TGCCAAATATGATGACATCAAGAA
		Rv	GGAGTGGGTGTCGCTGTTG
	L32	Fw	CAAGGAGCTGGAAGTGCTGC
		Rv	CAGCTCTTTCCACGATGGC
